# Adeno-Associated Virus Co-Precipitation with Extracellular Vesicles for Genome Editing in Rodent Embryo

**DOI:** 10.64898/2026.05.04.722478

**Authors:** Petr Nickl, Maria Barbiera, Jacopo Zini, Tereza Nickl, Aki Ushiki, Michaela Vaskovicova, Jitka Neburkova, Vojtech Dolejs, Michaela Simova, Jana Balounova, Petr Vyletal, Martina Zivna, Stanislav Kmoch, Zuzana Sumbalova-Koledova, Dominik Filipp, Ondrej Ballek, Veronika Niederlova, Ondrej Stepanek, Nadav Ahituv, Marjo Yliperttula, Radislav Sedlacek

## Abstract

Adeno-associated virus purification by density-gradient ultracentrifugation is labor-intensive and often results in substantial titer loss due to particle aggregation. Here, we present a scalable co-isolation strategy in which AAV is precipitated together with extracellular vesicles secreted by the producer cell line, completely bypassing density-gradient separation. The resulting AAV-EV preparations comprise free AAV, free EVs, and EV-associated AAV. Functionally, AAV-EV vectors (AAV2/1 serotype) support efficient *ex vivo* genome editing across multiple independent *loci* in mouse and rat zygotes, achieving a mean targeting efficiency of approximately 26%. Compared with gradient-purified AAV administered at matched doses, AAV-EV formulations yielded 2.34-fold higher embryo viability while maintaining equivalent transgene copy numbers. By leveraging EVs as a biological matrix, this approach enables ultracentrifugation-free AAV isolation without compromising vector functionality. Overall, AAV-EV represents an accessible and embryo-tolerant platform for rodent genome engineering that aligns with the principles of Replacement, Reduction, and Refinement (3R) principles.
