## Additional file 4 for "Adeno-Associated Virus Co-Precipitation with Extracellular Vesicles for Genome Editing in Rodent Embryo"

### Sheet: UC_UCF_AAV_GC_quant 
standards	Molecules	log	Ct 1	Ct 2	Ct 3	Ct
dil 10^8 molecules	200000000	8.30103	14.04	14.05	14.14	14.0767
dil 10^7 molecules	20000000	7.30103	16.61	16.7	16.77	16.6933
dil 10^6 molecules	2000000	6.30103	20.1	19.84	19.91	19.95
dil 10^5 molecules	200000	5.30103	23.19	23.33	22.8	23.1067
dil 10^4 molecules	20000	4.30103	26.25	26.18	25.84	26.09
dil 10^3 molecules	2000	3.30103	29.71	28.99	29.28	29.3267
AAV
AAV tube 1	Ct1	Ct2	Ct3	Average	Molecules (log)	Number	Counted from dilution
1	34.9	34.73	33.68	34.4367	1.60605	40.3696	807.392
2	34.49	33.89	34.84	34.4067	1.61581	41.287	825.74
3	33.65	33.79	33.23	33.5567	1.89231	78.0383	1560.77
4	33.25	31.63	32.46	32.4467	2.25338	179.216	3584.33
5	31.64	31.3	31.08	31.34	2.61336	410.547	8210.94
6	29.55	29.24	29.43	29.4067	3.24225	1746.84	34936.8
7	27.22	27.11	27.14	27.1567	3.97415	9422.16	188443		Total GC (fraction 1-8)
8	25.7	25.5	25.51	25.57	4.49027	30922.4	618449		0.00340879
9	25.26	24.87	24.67	24.9333	4.69737	49816.6	996331
10	22.16	21.87	21.86	21.9633	5.66348	460764	9.21529e+06
11	18.9	18.69	18.58	18.7233	6.71741	5.21689e+06	1.04338e+08	Total number of GC per tube	Total GC (fraction 9-12)
12	18.49	18.36	18.26	18.37	6.83235	6.79746e+06	1.35949e+08	2.51355e+08	0.996591
AAV tube 2	Ct1	Ct2	Ct3	Average	Molecules (log)	Number	Counted from dilution
1	31.72	31.61	32.15	31.8267	2.45506	285.139	5702.77
2	34.72	32.8	34.14	33.8867	1.78496	60.9485	1218.97
3	33.26	32.95	32.4	32.87	2.11567	130.519	2610.37
4	31.71	32.18	31.49	31.7933	2.4659	292.347	5846.94
5	30.72	32.2	31.58	31.5	2.56132	364.181	7283.61
6	28.67	28.51	28.65	28.61	3.5014	3172.48	63449.6
7	27.3	27.1	27.24	27.2133	3.95572	9030.62	180612		Total GC (fraction 1-8)
8	26.61	26.68	26.75	26.68	4.1292	13464.9	269299		0.00251972
9	24.79	24.58	24.47	24.6133	4.80147	63309.1	1.26618e+06
10	22.98	22.95	22.86	22.93	5.34903	223375	4.46749e+06
11	18.93	18.6	18.55	18.6933	6.72717	5.33544e+06	1.06709e+08	Total number of GC per tube	Total GC (fraction 9-12)
12	18.97	18.72	18.66	18.7833	6.69789	4.98763e+06	9.97526e+07	2.12731e+08	0.99748
AAV tube 3	Ct1	Ct2	Ct3	Average	Molecules (log)	Number	Counted from dilution
1	35.94	35.86	33.82	35.2067	1.35558	22.6769	453.537
2	35.64	33.57	34.18	34.4633	1.59738	39.5713	791.426
3	32.33	32.36	32.63	32.44	2.25555	180.113	3602.27
4	31.64	30.68	31.66	31.3267	2.6177	414.667	8293.35
5	31.63	31.74	30.5	31.29	2.62963	426.214	8524.27						AAV1	avg	sd	AAV-EV1 (UC)	avg	sd	AAV-EV1 (UCF)	avg	sd	normalized
6	28.57	29.34	28.65	28.8533	3.42225	2643.9	52878						1	2321.23	2624.62	1	2392.73	638.239	1	12756.6	2974.8
7	27.75	27.55	27.8	27.7	3.79741	6272.07	125441		Total GC (fraction 1-8)	Average GC % (fraction 1-8, triplicate)	SD		2	945.379	197.89	2	37650.4	8174.93	2	123673	14438.5
8	26.44	25.91	26.46	26.27	4.26257	18305.1	366102		0.00296596	0.00296482	0.000362962		3	2591.14	1148.81	3	82963.5	12345.3	3	168759	24209.5
9	25.18	24.9	24.87	24.9833	4.68111	47985.4	959709						4	5908.21	2782.56	4	108872	14040.4	4	226838	48104.3
10	23.16	22.84	22.96	22.9867	5.3306	214092	4.28184e+06						5	8006.27	2098.33	5	1.00442e+06	179149	5	553063	48944.4
11	19.16	18.79	18.88	18.9433	6.64585	4.42434e+06	8.84867e+07	Total number of GC per tube	Total GC (fraction 9-12)	Average GC % (fraction 9-12, triplicate)	SD		6	50421.5	23940.2	6	2.07934e+06	307565	6	1.76892e+06	273089
12	18.89	18.72	18.87	18.8267	6.6838	4.82835e+06	9.65669e+07	1.90861e+08	0.997034	0.997035	0.000362962		7	164832	60052.1	7	2.87197e+06	204690	7	2.18779e+07	4.36395e+06
AAV-EV1 (UC)													8	417950	72626.3	8	1.15809e+07	3.47642e+06	8	5.42156e+07	3.26236e+06
AAV-EV(UC)-tube 1	Ct1	Ct2	Ct3	Average	Molecules (log)	Number	Counted from dilution						9	1.07407e+06	264563	9	1.90433e+07	1.14245e+06	9	4.51719e+07	8.00445e+06
1	33.47	33.33	32.87	33.2233	2.00074	100.17	2003.4						10	5.98821e+06	1.59437e+06	10	2.98819e+07	3.13043e+06	10	4.98848e+07	5.85741e+06
2	29.39	29.1	29.23	29.24	3.29647	1979.1	39582						11	9.98444e+07	4.23228e+07	11	3.06109e+07	2.92782e+06	11	4.15647e+07	7.33068e+06
3	28.18	28.17	27.7	28.0167	3.6944	4947.69	98953.9						12	1.10756e+08	3.18953e+06	12	1.05684e+07	1.03524e+06	12	2.06478e+07	4.86738e+06
4	27.93	27.5	27.6	27.6767	3.805	6382.65	127653
5	24.79	24.66	24.65	24.7	4.77327	59330	1.1866e+06
6	23.85	23.77	23.53	23.7167	5.09314	123920	2.4784e+06
7	23.63	23.36	23.26	23.4167	5.19073	155141	3.10282e+06		Total GC (fraction 1-8)
8	22.35	22.31	22.17	22.2767	5.56156	364381	7.28761e+06		0.137126
9	21.37	21.08	20.85	21.1	5.94431	879652	1.7593e+07
10	20.75	20.54	20.4	20.5633	6.11888	1.31487e+06	2.62973e+07
11	20.44	20.23	19.96	20.21	6.23382	1.71323e+06	3.42647e+07	Total number of GC per tube	Total GC (fraction 9-12)
12	21.83	21.48	21.53	21.6133	5.77733	598866	1.19773e+07	1.04456e+08	0.862874
AAV-EV(UC)-tube 2	Ct1	Ct2	Ct3	Average	Molecules (log)	Number	Counted from dilution
1	33.62	32.28	31.78	32.56	2.21651	164.631	3292.62
2	29.18	28.91	28.98	29.0233	3.36695	2327.8	46556.1
3	28.47	28.56	28.47	28.5	3.53718	3444.93	68898.6
4	28.22	27.87	28.17	28.0867	3.67163	4694.97	93899.4
5	24.79	24.95	24.79	24.8433	4.72665	53290.5	1.06581e+06
6	24.13	24.27	24.19	24.1967	4.937	86497.3	1.72995e+06
7	23.63	23.34	23.54	23.5033	5.16254	145390	2.90781e+06		Total GC (fraction 1-8)
8	21.24	21.31	21.18	21.2433	5.89769	790107	1.58021e+07		0.200828
9	21.18	20.74	20.79	20.9033	6.00828	1.01926e+06	2.03852e+07
10	20.57	20.4	20.27	20.4133	6.16768	1.47121e+06	2.94242e+07
11	20.72	20.46	20.39	20.5233	6.13189	1.35486e+06	2.70971e+07	Total number of GC per tube	Total GC (fraction 9-12)
12	22.15	21.85	21.76	21.92	5.67757	475965	9.51929e+06	1.08144e+08	0.799172
AAV-EV(UC)-tube 3	Ct1	Ct2	Ct3	Average	Molecules (log)	Number	Counted from dilution
1	33.59	33.39	32.94	33.3067	1.97363	94.1087	1882.17
2	30.15	29.57	29.56	29.76	3.12732	1340.66	26813.1
3	28.41	28.22	28.22	28.2833	3.60766	4051.91	81038.1
4	28.29	27.74	27.78	27.9367	3.72043	5253.22	105064
5	25.53	25.14	25.21	25.2933	4.58027	38042.6	760852
6	24.13	23.91	23.91	23.9833	5.0064	101484	2.02968e+06
7	23.68	23.63	23.64	23.65	5.11483	130265	2.60529e+06		Total GC (fraction 1-8)	Average GC % (triplicate)	SD
8	21.7	21.69	21.56	21.65	5.7654	582643	1.16529e+07		0.1555	0.164485	0.0267709
9	21.34	20.86	20.76	20.9867	5.98118	957584	1.91517e+07
10	20.47	20.21	19.99	20.2233	6.22948	1.69621e+06	3.39242e+07
11	20.39	20.22	20.49	20.3667	6.18286	1.52354e+06	3.04709e+07	Total number of GC per tube	Total GC (fraction 9-12)	Average GC % (fraction 9-12, triplicate)	SD
12	21.95	21.78	21.75	21.8267	5.70793	510428	1.02086e+07	1.11019e+08	0.8445	0.835515	0.0267709
AAV-EV1 (UCF)
AAV-EV (UCF)-tube1	Ct1	Ct2	Ct3	Average	Molecules (log)	Number	Counted from dilution
1	30.15	29.91	29.51	29.8567	3.09587	1247.02	24940.4
2	26.91	26.84	26.93	26.8933	4.05981	11476.5	229530
3	26.37	26.32	26.17	26.2867	4.25715	18078	361560
4	25.82	25.69	25.56	25.69	4.45124	28264.4	565287
5	24.85	24.76	24.88	24.83	4.73099	53825.4	1.07651e+06
6	23.25	22.92	23.17	23.1133	5.2894	194714	3.89429e+06
7	19.77	19.68	19.81	19.7533	6.38237	2.41193e+06	4.82386e+07		Total GC (fraction 1-8)
8	18.93	18.58	18.86	18.79	6.69573	4.96279e+06	9.92558e+07		0.339406
9	19.35	19.31	19.24	19.3	6.52983	3.38711e+06	6.77421e+07
10	19.21	18.85	18.86	18.9733	6.63609	4.32603e+06	8.65206e+07
11	18.93	18.73	18.72	18.7933	6.69464	4.95041e+06	9.90083e+07	Total number of GC per tube	Total GC (fraction 9-12)
12	19.84	19.93	19.7	19.8233	6.35959	2.28873e+06	4.57746e+07	4.52692e+08	0.660594
AAV-EV (UCF)-tube2	Ct1	Ct2	Ct3	Average	Molecules (log)	Number	Counted from dilution
1	30.07	30.22	30.47	30.2533	2.96684	926.493	18529.9
2	26.98	26.88	26.91	26.9233	4.05005	11221.5	224430
3	26.62	26.74	26.67	26.6767	4.13029	13498.6	269972
4	26.47	26.31	26.44	26.4067	4.21812	16524	330481
5	24.53	24.75	24.65	24.6433	4.79171	61902.4	1.23805e+06
6	23.56	23.47	23.68	23.57	5.14085	138309	2.76617e+06
7	20.35	20.18	20.43	20.32	6.19804	1.57774e+06	3.15548e+07		Total GC (fraction 1-8)
8	18.65	18.51	18.66	18.6067	6.75536	5.69327e+06	1.13865e+08		0.297484
9	18.89	18.77	18.57	18.7433	6.71091	5.13932e+06	1.02786e+08
10	18.7	18.48	18.6	18.5933	6.7597	5.75041e+06	1.15008e+08
11	19.13	18.89	18.89	18.97	6.63717	4.33684e+06	8.67369e+07	Total number of GC per tube	Total GC (fraction 9-12)
12	19.87	19.52	19.7	19.6967	6.4008	2.51651e+06	5.03301e+07	5.0513e+08	0.702516
AAV-EV (UCF)-tube3	Ct1	Ct2	Ct3	Average	Molecules (log)	Number	Counted from dilution
1	29.43	29.49	29.52	29.48	3.2184	1653.48	33069.5
2	26.67	26.63	26.47	26.59	4.15848	14403.9	288078
3	26.51	25.98	26.16	26.2167	4.27992	19051.1	381023
4	26.26	25.77	25.82	25.95	4.36666	23262.9	465259
5	25.2	24.83	24.74	24.9233	4.70063	50191.1	1.00382e+06
6	23.42	22.93	22.93	23.0933	5.2959	197653	3.95306e+06
7	19.96	19.52	19.52	19.6667	6.41056	2.57369e+06	5.14739e+07		Total GC (fraction 1-8)	Average GC % (triplicate)	SD
8	18.78	18.57	18.53	18.6267	6.74886	5.60862e+06	1.12172e+08		0.369485	0.335458	0.0295268
9	18.9	18.89	18.53	18.7733	6.70115	5.02513e+06	1.00503e+08
10	18.88	18.89	18.66	18.81	6.68922	4.889e+06	9.778e+07
11	19.45	19.31	19.39	19.3833	6.50272	3.18216e+06	6.36431e+07	Total number of GC per tube	Total GC (fraction 9-12)	Average GC % (fraction 9-12, triplicate)	SD
12	20.57	20.57	20.33	20.49	6.14274	1.38911e+06	2.77822e+07	4.59478e+08	0.630515	0.664542	0.0295268
NTC	36.15		39.73	37.94	0.466463	2.92727	2.92727

### Sheet: iodixanol density AAV
Standards				measurment in well					Abs	1	2	3	4	5	6	7	8	9	10	11	12
Iodixanol concentration	60% iodixanol	Volume of 1xPBS		sample	DPBS-3mM MgCl2 (100ul)	sample	DPBS-3mM MgCl2 (100ul)		A	0.127	0.401	0.6727	0.982	1.2686	1.563	1.523	2.1705	0.8341	0.981	1.1465
0	0 ml	2 ml		100ul	100ul				B	0.1296	0.4042	0.6782	1.0019	1.2642	1.5782	1.8261	2.1761	0.834	0.98	1.1688
0.06	0,2 ml	1,8 ml		100ul	100ul				C	0.2121	0.3162	0.4948	0.8043	1.1223	1.2769	1.5293	1.8906	1.1264	1.1348	1.2649	1.3363
0.12	0,4 ml	1,6 ml		100ul	100ul				D	0.2092	0.3301	0.542	0.8972	1.1445	1.3535	1.6206	2.2553	1.1238	1.1646	1.3124	1.4988
0.18	0,6 ml	1,4 ml		100ul	100ul				E	0.2133	0.3049	0.5061	0.8088	1.098	1.2891	1.5827	2.0055	1.0992	1.139	1.1954	1.526
0.24	0,8 ml	1,2 ml		100ul	100ul	2x sample	PBS-NaCl (100ul)		F	0.2416	0.369	0.5609	0.8697	1.1903	1.3374	1.5797	1.9581	1.096	1.1226	1.2015	1.3976
0.3	1 ml	1 ml		100ul	100ul	100ul	100ul		G	0.2164	0.3413	0.5371	0.8277	1.1077	1.3092	1.584	1.9644	1.105	1.1245	1.1951	1.4421
0.36	1,2 ml	0,8 ml		100ul	100ul	100ul	100ul		H	0.2256	0.3254	0.5402	0.7925	1.0682	1.2724	1.5269	1.9254	1.0934	1.1373	1.1912	1.5101
0.42	1,4 ml	0,6 ml		100ul	100ul	100ul	100ul
Absorbance 340 nm
stnadards	OD1	OD2	Avg
0	0.127	0.1296	0.1283
0.06	0.401	0.4042	0.4026
0.12	0.6727	0.6782	0.67545
0.18	0.982	1.0019	0.99195
0.24	1.2686	1.2642	1.2664
0.3	1.563	1.5782	1.5706
0.36	1.523	1.8261	1.67455
0.42	2.1705	2.1761	2.1733
																	w
AAV1 (109-120)	Absorb.	calculated %		AAV1 (121-132)	Absorb.	calculated %		AAV1 (133-144)	Absorb.	calculated %		Fraction	Average concentration
1	0.2416	2.47366		1	0.2164	1.93628		1	0.2256	2.13247		1	2.1808
2	0.369	5.19043		2	0.3413	4.59974		2	0.3254	4.26067		2	4.68361
3	0.5609	9.28264		3	0.5371	8.77511		3	0.5402	8.84122		3	8.96632
4	0.8697	15.8677		4	0.8277	14.9721		4	0.7925	14.2214		4	15.0204
5	1.1903	22.7044		5	1.1077	20.943		5	1.0682	20.1007		5	21.2493
6	1.3374	25.8413		6	1.3092	25.2399		6	1.2724	24.4552		6	25.1788
7	1.5797	31.0082		7	1.584	31.0999		7	1.5269	29.8823		7	30.6635
8	1.9581	39.0775		8	1.9644	39.2118		8	1.9254	38.3802		8	38.8898
9 (2x)	1.096	41.387		9 (2x)	1.105	41.7708		9 (2x)	1.0934	41.2761		9	41.4779
10 (2x)	1.1226	42.5214		10 (2x)	1.1245	42.6025		10 (2x)	1.1373	43.1484		10	42.7574
11 (2x)	1.2015	45.8865		11 (2x)	1.1951	45.6135		11 (2x)	1.1912	45.4472		11	45.6491
12 (2x)	1.3976	54.25		12 (2x)	1.4421	56.1479		12 (2x)	1.5101	59.0481		12	56.482
Fraction	Average concentration	Calculated density
1	2.1808	1.01696
2	4.68361	1.0303	microvesicles
3	8.96632	1.05308
4	15.0204	1.08521
5	21.2493	1.11818	exosomes
6	25.1788	1.13892
7	30.6635	1.16783
8	38.8898	1.21104
9	41.4779	1.2246	AAV
10	42.7574	1.2313
11	45.6491	1.24642
12	56.482	1.30291

### Sheet: iodixanol density AAVEVUCF_AAV
Standards				measurment in well					Abs	1	2	3	4	5	6	7	8	9	10	11	12
Iodixanol concentration	60% iodixanol	Volume of 1xPBS		sample	DPBS-3mM MgCl2 (100ul)	sample	DPBS-3mM MgCl2 (100ul)		A	0.187	0.47	0.7443	1.0723	1.37	1.6615	2.0019	2.2985	0.9198	1.0681	1.2597
0	0 ml	2 ml		100ul	100ul				B	0.1837	0.4681	0.7553	1.078	1.3712	1.6814	2.012	2.3086	0.9255	1.0784	1.2364
0.06	0,2 ml	1,8 ml		100ul	100ul				C	0.2804	0.3953	0.6099	0.9001	1.2017	1.4653	1.8089	2.1351	1.1884	1.3516	1.4633	1.7109
0.12	0,4 ml	1,6 ml		100ul	100ul				D	0.2757	0.386	0.5716	0.8582	1.187	1.4231	1.742	2.1439	1.2501	1.2588	1.4221	1.6553
0.18	0,6 ml	1,4 ml		100ul	100ul				E	0.2891	0.436	0.6564	0.9925	1.2734	1.563	1.8758	2.0811	1.2977	1.2704	1.5017	1.7189
0.24	0,8 ml	1,2 ml		100ul	100ul	2x sample	PBS-NaCl (100ul)		F	0.2935	0.4198	0.6764	0.9869	1.3202	1.5281	1.8467	2.2841	1.2817	1.2852	1.4701	1.6584
0.3	1 ml	1 ml		100ul	100ul	100ul	100ul		G	0.3022	0.415	0.644	0.9649	1.2414	1.4548	1.7311	2.1744	1.2115	1.2575	1.3903	1.6314
0.36	1,2 ml	0,8 ml		100ul	100ul	100ul	100ul		H	0.3023	0.4054	0.6198	0.9277	1.2668	1.4642	1.7412	2.1466	1.2353	1.2285	1.4099	1.5837
0.42	1,4 ml	0,6 ml		100ul	100ul	100ul	100ul
Absorbance 340 nm
stnadards	OD1	OD2	Avg
0	0.187	0.1837	0.18535
0.06	0.47	0.4681	0.46905
0.12	0.7443	0.7553	0.7498
0.18	1.0723	1.078	1.07515
0.24	1.37	1.3712	1.3706
0.3	1.6615	1.6814	1.67145
0.36	2.0019	2.012	2.00695
0.42	2.2985	2.3086	2.30355
																	w
AAV-EV1 UCF_1	Absorb.	calculated %		AAV-EV1 UCF_2	Absorb.	calculated %		AAV-EV1 UCF_3	Absorb.	calculated %		Fraction	Average concentration
1	0.2804	2.30743		1	0.2757	2.21482		1	0.2891	2.47887		1	2.50711
2	0.3953	4.57152		2	0.386	4.38826		2	0.436	5.3735		2	4.85297
3	0.6099	8.80017		3	0.5716	8.04548		3	0.6564	9.71645		3	9.19
4	0.9001	14.5185		4	0.8582	13.6929		4	0.9925	16.3392		4	15.2729
5	1.2017	20.4615		5	1.187	20.1718		5	1.2734	21.8743		5	21.382
6	1.4653	25.6557		6	1.4231	24.8241		6	1.563	27.5808		6	26.0061
7	1.8089	32.4263		7	1.742	31.108		7	1.8758	33.7445		7	32.0726
8	2.1351	38.854		8	2.1439	39.0274		8	2.0811	37.7899		8	39.3617
9 (2x)	1.1884	40.3988		9 (2x)	1.2501	42.8304		9 (2x)	1.2977	44.7063		9	42.5946
10 (2x)	1.3516	46.8305		10 (2x)	1.2588	43.1733		10 (2x)	1.2704	43.6304		10	43.8248
11 (2x)	1.4633	51.2325		11 (2x)	1.4221	49.6089		11 (2x)	1.5017	52.7459		11	50.4286
12 (2x)	1.7109	60.9904		12 (2x)	1.6553	58.7992		12 (2x)	1.7189	61.3056		12	58.9752
AAV1_1	Absorb.	calculated %		AAV1_2	Absorb.	calculated %		AAV1_3	Absorb.	calculated %		Fraction	Average concentration	Calculated density
1	0.2935	2.56557		1	0.3022	2.737		1	0.3023	2.73897		1	2.50711	1.0187
2	0.4198	5.05429		2	0.415	4.9597		2	0.4054	4.77054		2	4.85297	1.0312	microvesicles
3	0.6764	10.1105		3	0.644	9.47211		3	0.6198	8.99525		3	9.19	1.05427
4	0.9869	16.2289		4	0.9649	15.7954		4	0.9277	15.0624		4	15.2729	1.08655
5	1.3202	22.7965		5	1.2414	21.2438		5	1.2668	21.7443		5	21.382	1.11888	exosomes
6	1.5281	26.8931		6	1.4548	25.4488		6	1.4642	25.634		6	26.0061	1.14329
7	1.8467	33.1711		7	1.7311	30.8932		7	1.7412	31.0922		7	32.0726	1.17524
8	2.2841	41.79		8	2.1744	39.6284		8	2.1466	39.0806		8	39.3617	1.21351
9 (2x)	1.2817	44.0757		9 (2x)	1.2115	41.3092		9 (2x)	1.2353	42.2471		9	42.5946	1.23045	AAV
10 (2x)	1.2852	44.2137		10 (2x)	1.2575	43.122		10 (2x)	1.2285	41.9792		10	43.8248	1.23688
11 (2x)	1.4701	51.5005		11 (2x)	1.3903	48.3556		11 (2x)	1.4099	49.1281		11	50.4286	1.27138
12 (2x)	1.6584	58.9214		12 (2x)	1.6314	57.8573		12 (2x)	1.5837	55.9775		12	58.9752	1.31587

### Sheet: iodixanol density AAV_AAVEV
Standards				measurment in well					Abs	1	2	3	4	5	6	7	8	9	10	11	12
Iodixanol concentration	60% iodixanol	Volume of 1xPBS		sample	DPBS-3mM MgCl2 (100ul)	sample	DPBS-3mM MgCl2 (100ul)		A	0.1282	0.4056	0.6788	0.9927	1.3099	1.5845	1.8939	2.1703	0.8554	0.9732	1.1686
0	0 ml	2 ml		100ul	100ul				B	0.1236	0.4119	0.693	1.0205	1.3249	1.6549	1.942	2.3001	0.8627	1.0168	1.1865
0.06	0,2 ml	1,8 ml		100ul	100ul				C	0.1971	0.3458	0.5086	0.7454	1.0721	1.2737	1.6062	1.9037	1.1129	1.0802	1.1655	1.3832
0.12	0,4 ml	1,6 ml		100ul	100ul				D	0.1917	0.3325	0.5364	0.8564	1.1683	1.3071	1.6399	2.0343	1.1617	1.1783	1.1755	1.3993
0.18	0,6 ml	1,4 ml		100ul	100ul				E	0.2038	0.3171	0.4974	0.6979	1.0799	1.3266	1.5263	1.8364	1.1359	1.1857	1.236	1.282
0.24	0,8 ml	1,2 ml		100ul	100ul	2x sample	PBS-NaCl (100ul)		F	0.1915	0.2919	0.4962	0.8041	1.0895	1.2888	1.5153	1.8581	1.1722	1.1483	1.2005	1.4363
0.3	1 ml	1 ml		100ul	100ul	100ul	100ul		G	0.1938	0.3198	0.5185	0.847	1.1368	1.3071	1.5941	2.0542	1.1318	1.1691	1.1809	1.3754
0.36	1,2 ml	0,8 ml		100ul	100ul	100ul	100ul		H	0.1887	0.2793	0.5079	0.8168	1.1117	1.3007	1.6597	1.9177	1.1724	1.1616	1.2716	1.4114
0.42	1,4 ml	0,6 ml		100ul	100ul	100ul	100ul
Absorbance 340 nm
stnadards	OD1	OD2	Avg
0	0.1282	0.1236	0.1259
0.06	0.4056	0.4119	0.40875
0.12	0.6788	0.693	0.6859
0.18	0.9927	1.0205	1.0066
0.24	1.3099	1.3249	1.3174
0.3	1.5845	1.6549	1.6197
0.36	1.8939	1.942	1.91795
0.42	2.1703	2.3001	2.2352
																	w
AAV1_1	Absorb.	calculated %		AAV1_2	Absorb.	calculated %		AAV1_3	Absorb.	calculated %		Fraction	Average concentration
1	0.1971	1.81789		1	0.1917	1.71084		1	0.2038	1.95072		1	1.76503
2	0.3458	4.76578		2	0.3325	4.50211		2	0.3171	4.19682		2	4.14329
3	0.5086	7.99318		3	0.5364	8.5443		3	0.4974	7.77115		3	8.03745
4	0.7454	12.6876		4	0.8564	14.8881		4	0.6979	11.7459		4	13.6629
5	1.0721	19.1642		5	1.1683	21.0713		5	1.0799	19.3188		5	19.9099
6	1.2737	23.1608		6	1.3071	23.8229		6	1.3266	24.2095		6	23.6954
7	1.6062	29.7524		7	1.6399	30.4205		7	1.5263	28.1684		7	29.4362
8	1.9037	35.6501		8	2.0343	38.2392		8	1.8364	34.316		8	36.2521
9 (2x)	1.1129	39.9461		9 (2x)	1.1617	41.8809		9 (2x)	1.1359	40.858		9	41.3305
10 (2x)	1.0802	38.6496		10 (2x)	1.1783	42.5391		10 (2x)	1.1857	42.8325		10	41.5704
11 (2x)	1.1655	42.0316		11 (2x)	1.1755	42.4281		11 (2x)	1.236	44.8268		11	43.5977
12 (2x)	1.3832	50.6631		12 (2x)	1.3993	51.3015		12 (2x)	1.282	46.6507		12	50.5865
AAV-EV1_1	Absorb.	calculated %		AAV-EV1_3	Absorb.	calculated %		AAV-EV1_3	Absorb.	calculated %		Fraction	Average concentration	Calculated density
1	0.1915	1.70688		1	0.1938	1.75247		1	0.1887	1.65137		1	1.76503	1.01475
2	0.2919	3.69724		2	0.3198	4.25034		2	0.2793	3.44746		2	4.14329	1.02742	microvesicles
3	0.4962	7.74736		3	0.5185	8.18944		3	0.5079	7.9793		3	8.03745	1.04814
4	0.8041	13.8513		4	0.847	14.7017		4	0.8168	14.103		4	13.6629	1.07801
5	1.0895	19.5091		5	1.1368	20.4468		5	1.1117	19.9492		5	19.9099	1.11109	exosomes
6	1.2888	23.4601		6	1.3071	23.8229		6	1.3007	23.6961		6	23.6954	1.1311
7	1.5153	27.9504		7	1.5941	29.5125		7	1.6597	30.813		7	29.4362	1.16136
8	1.8581	34.7461		8	2.0542	38.6337		8	1.9177	35.9277		8	36.2521	1.1972
9 (2x)	1.1722	42.2972		9 (2x)	1.1318	40.6954		9 (2x)	1.1724	42.3052		9	41.3305	1.22383	AAV
10 (2x)	1.1483	41.3496		10 (2x)	1.1691	42.1743		10 (2x)	1.1616	41.877		10	41.5704	1.22508
11 (2x)	1.2005	43.4193		11 (2x)	1.1809	42.6422		11 (2x)	1.2716	46.2383		11	43.5977	1.23569
12 (2x)	1.4363	52.7685		12 (2x)	1.3754	50.3539		12 (2x)	1.4114	51.7812		12	50.5865	1.2722

### Sheet: iod. density 8-11 frac._diluted
Standards				measurment in well					Abs	1	2	3	4	5	6	7	8	9	10	11	12
Iodixanol concentration	60% iodixanol	Volume of 1xPBS		sample	DPBS-3mM MgCl2 (100ul)	sample	DPBS-3mM MgCl2 (100ul)		A	0.1256	0.2563	0.3978	0.5394	0.6769	0.8222	0.942	1.0582	0.4654	0.5564	0.5925
0	0 ml	2 ml		100ul	100ul				B	0.1243	0.251	0.3957	0.5032	0.682	0.8267	0.8784	1.1245	0.4658	0.5499	0.5502
0.06	0,2 ml	1,8 ml		100ul	100ul				C	1.1096	1.1172	1.0569	1.0852	1.0459	1.0621	0.9374	0.976	0.9814	0.9986	0.9338	1.0282
0.12	0,4 ml	1,6 ml		100ul	100ul				D	0.6303	0.653	0.6264	0.6448	0.5983	0.6103	0.5862	0.5958	0.6116	0.5677	0.6024	0.6115
0.18	0,6 ml	1,4 ml		100ul	100ul				E	0.6153	0.624	0.6304	0.6513	0.5866	0.623	0.579	0.592	0.5963	0.6267	0.601	0.6166
0.24	0,8 ml	1,2 ml		100ul	100ul	2x sample	PBS-NaCl (100ul)		F	0.7094	0.7381	0.6988	0.7306	0.6675	0.7051	0.6402	0.6496	0.6112	0.6225	0.6337	0.649
0.3	1 ml	1 ml		100ul	100ul	100ul	100ul		G	1.0712	1.117	0.6127	0.6237
0.36	1,2 ml	0,8 ml		100ul	100ul	100ul	100ul		H	0.5928	0.6403	0.6294	0.6266
0.42	1,4 ml	0,6 ml		100ul	100ul	100ul	100ul
Absorbance 340 nm
stnadards	OD1	OD2	Avg												Abs	1	2	3	4	5	6	7	8	9	10	11	12
0	0.1256	0.1243	0.12495												A	std1	std2	std3	std4	std5	std6	std7	std8	std9	std10	std11
0.06	0.2563	0.251	0.25365												B	std1	std2	std3	std4	std5	std6	std7	std8	std9	std10	std11
0.12	0.3978	0.3957	0.39675												C	8	8	8	8	8	8	8	8	8	8	8	8
0.18	0.5394	0.5032	0.5213												D	9	9	9	9	9	9	9	9	9	9	9	9
0.24	0.6769	0.682	0.67945												E	10	10	10	10	10	10	10	10	10	10	10	10
0.3	0.8222	0.8267	0.82445												F	11	11	11	11	11	11	11	11	11	11	11	11
0.36	0.942	0.8784	0.9102												G	8	8	10	10
0.42	1.0582	1.1245	1.09135												H	9	9	11	11
50ul of fraction + 50 ul of PBS MgCl2																49-60		61-72		207-216		217-228		253-264		277-288
AAV-EV_1 fractions	OD1	OD2	Average	calculated %		Fraction	Average concentration									229-240
8	0.9814	0.9986	0.99	38.0961		8	37.8987
9	0.6116	0.5677	0.58965	41.066		9	41.825
10	0.5963	0.6267	0.6115	42.9831		10	42.8647
11	0.6112	0.6225	0.61685	43.4525		11	44.5273
AAV-EV_3 fractions	OD1	OD2	Average	calculated %
8	0.9338	1.0282	0.981	37.7013
9	0.6024	0.6115	0.60695	42.5839
10	0.601	0.6166	0.6088	42.7462
11	0.6337	0.649	0.64135	45.6021
