## Additional file 5 for "Adeno-Associated Virus Co-Precipitation with Extracellular Vesicles for Genome Editing in Rodent Embryo"

### Sheet: embryos
Tables: Copy number analysis of E15.5 embryos within treatment groups relative to the Rosa26‑VFRL‑EGFP (MuX) reporter line (EGFP heterozygous control, single‑copy reference)
EV-AAV (E15.5 embryos)								EV-AAV (E15.5 embryos, highest dose)								AAV1 (E15.5 embryos)
sample	Average Ct (EGFP)	SD (EGFP)	Average Ct (Ubb)	Ct SD (Ubb)	Average Copy Number	SD (avg copy number)		sample	Average Ct (EGFP)	SD (EGFP)	Average Ct (Ubb)	Ct SD (Ubb)	Average Copy Number	SD (avg copy number)		sample	Average Ct (EGFP)	SD (EGFP) (avg CT)	Average Ct (Ubb)	Ct SD (Ubb)	average copy number	SD (avg copy number)
																PC (het)	24.22	0.01	19.65	0.05	1	0.03
PC (het)	24.22	0.01	19.65	0.05	1	0.03		PC (het)	24.44	0.18	19.69	0	1	0.03		NC (wt)	35.4	0.51	19.76	0.07	0.000465155	0
NC (wt)	33.61	1.48	19.62	0.07	0.00145981	0		NC (wt)	35.18	0.89	19.79	0.04583	0.000626673	0		15E_54	35.08	0.59	19.56	0.03	0.0005055	0
15E_61	35.35	0.64	19.69	0.08	0.000458751	0		15E_175	23.21	0.02	20.3867	0.12342	3.80177	0.34		15E_55	20.58	0.12	19.7	0.03	12.9063	1.13
15E_62	24.21	0.07	19.63	0.09	0.993092	0.08		15E_176	22.08	0.05	21.52	0.03606	18.2522	0.79		15E_56	34.88	0.53	19.69	0.09	0.000635421	0
15E_63	21.69	0.12	19.64	0.02	5.73582	0.49		15E_177	22.99	0.09	22.7667	0.08622	23.0496	2.02		15E_57	24.61	0.21	19.67	0.17	0.773782	0.16
15E_64	20.81	0.06	19.6	0.08	10.2674	0.76		15E_178	22.31	0.16	22.7167	0.10214	35.6708	5.26		15E_58	23.94	0.19	19.68	0.03	1.23971	0.17
15E_65	35.21	0.51	19.51	0.08	0.000446207	0		15E_179	23.76	0.02	23.47	0.01732	22.0087	0.61		15E_59	22.82	0.11	19.69	0.15	2.71321	0.36
15E_66	20.36	0.1	19.65	0.1	14.5203	1.45		15E_180	21.9	0.01	19.8633	0.04726	6.55834	0.41		15E_60	23.18	0.01	19.75	0.08	2.20381	0.12
15E_67	20.77	0.11	19.59	0.01	10.4831	0.85		15E_181	22.88	0.02	20.2667	0.14572	4.39746	0.33		PC (het)	24.38	0.13	19.7	0.08	1	0.11
15E_68	34.19	1.19	19.64	0.03	0.000990195	0		15E_182	23.67	0.02	20.1067	0.02517	2.27627	0.04		NC (wt)	34.15	0.88	20.28	0.22	0.00171212	0
PC (het)	24.38	0.13	19.7	0.08	1	0.11		15E_184	23.88	0.17	19.9933	0.02082	1.81923	0.3		15E_74	22.94	0.15	19.91	0.11	3.13834	0.43
NC (wt)	34.15	0.88	20.28	0.22	0.00171212	0		15E_185	22.23	0.07	20.22	0.05196	6.6807	0.31		15E_75	24.78	0.17	19.82	0.07	0.823591	0.11
15E_77	21.06	0.09	19.74	0.08	10.2674	0.89		15E_186	22.56	0.26	21.72	0.10583	15.0324	2.95		15E_76	24.04	0.03	19.68	0.02	1.24833	0.03
15E_78	21.74	0.11	19.66	0.03	6.06287	0.49		15E_187	21.43	0.13	22.8233	0.08145	70.6849	6.75		PC (het)	24.56	0.16	19.65	0.07	1	0.13
15E_79	21.07	0.13	19.8	0.01	10.6295	1.01		PC (het)	22.44	0.09	17.88	0.02	1	0.07		NC (wt)	39.44	0.96	20.77	0.06	7.20821e-05	0
15E_80	23.3	0.12	19.95	0.03	2.51403	0.22		NC (wt)	34.29	1.67	18.63	0.03	0.000455583	0		15E_127	24.83	0.07	22.03	0.1	4.31691	0.39
15E_81	27.3	0.3	19.89	0.03	0.150726	0.04		15E_280	19.41	0.09	18.1467	0.161967	9.82643	1.33		15E_128	33.98	0.29	21.5167	0.0503322	0.00532378	0
15E_82	22.91	0.06	19.87	0.05	3.11666	0.18		15E_281	19.5	0.06	18.83	0.130767	14.8254	1.54		15E_129	20.43	0.16	20.85	0.0264575	40.2244	4.67
15E_83	23.54	0.18	19.78	0.06	1.89212	0.27		15E_282	19.43	0.04	18.51	0.043589	12.4666	0.49		15E_130	21.33	0.12	21.19	0.0818535	27.2843	2.81
15E_84	33.58	0.28	19.68	0.04	0.00167689	0		15E_283	18.91	0.08	18.3667	0.0568624	16.1859	1.14		15E_131	22.92	0.19	20.88	0.16	7.31065	1.35
15E_85	22.54	0.12	19.69	0.06	3.55537	0.33		15E_284	18.54	0.2	18.63	0.11	25.1067	4.37		15E_132	22.65	0.1	21.1767	0.0152753	10.8278	0.75
15E_86	20.89	0.04	19.69	0.07	11.1579	0.64		15E_285	19.69	0.03	18.3867	0.0723418	9.55772	0.52						Average	7.1886
15E_87	22.73	0.08	19.91	0.04	3.63008	0.24		15E_286	18.17	0.48	17.3767	0.046188	13.6107	5.42						Median	2.45851
15E_88	34.11	0.48	20.29	0.05	0.0017725	0		15E_287	20.46	0.04	18.3633	0.161658	5.51489	0.68
15E_89	23.89	0.08	20.24	0.17	2.04202	0.28		15E_288	21.56	0.07	20.4967	0.0929157	11.2876	0.97
15E_90	22.6	0.03	20.03	0.04	4.31691	0.15		15E_289	21.01	0.1	19.71	0.0264575	9.57983	0.74
15E_91	24.71	0.06	20.02	0.07	0.993092	0.06		15E_290	22.06	0.17	21.54	0.105357	16.4498	2.44
15E_92	22.92	0.04	19.86	0.04	3.07375	0.12		15E_291	23.38	0.03	20.8967	0.0288675	4.21831	0.13
15E_93	27.74	0.27	20.23	0.11	0.140632	0.03		15E_292	27.5	0.12	22.67	0.121244	0.82932	0.1
15E_94	32.92	0.26	19.99	0.02	0.00328475	0		15E_293	18.4	0.07	18.3267	0.0650641	22.4193	1.54
PC (het)	24.56	0.16	19.65	0.07	1	0.13		15E_294	18.68	0.13	18.1467	0.161967	16.2985	2.55
NC (wt)	36.49	0.37	20.77	0.06	0.000557014	0		15E_295	23.24	0.23	20.7367	0.15885	4.16024	0.89
15E_120	24.12	0.15	21.4933	0.176163	4.86801	0.85		15E_296	22.71	0.08	17.9733	0.145029	0.884745	0.11
15E_121	25.84	0.09	21.6567	0.0208167	1.65481	0.11		15E_297	17.4	0.03	18.0433	0.248462	36.8434	6.97
15E_122	38.48	1.32	21.9333	0.0057735	0.000314061	0						Average	14.6766
15E_123	36.64	0.26	20.2067	0.0208167	0.000339728	0						Median	11.8771
15E_133	22.6	0.06	21.3467	0.12897	12.6115	1.33
15E_134	23.37	0.15	21.1967	0.0635085	6.66529	0.8
15E_135	25.7	0.1	21.8133	0.0288675	2.03261	0.15
15E_136	25.12	0.36	21.5967	0.0896289	2.61474	0.76
15E_137	24.6	0.15	22.0433	0.0945163	5.11004	0.68
15E_138	26.68	0.08	22.7633	0.0288675	1.99078	0.12
				Average	3.975
				Median	2.56438

### Sheet: placentas
Tables: Copy number analysis of E15.5 placentas within treatment groups relative to the Rosa26‑VFRL‑EGFP (MuX) reporter line (EGFP heterozygous control, single‑copy reference).
EV-AAV1 (E15.5 placentas)								EV-AAV (E15.5 placentas, max treatment)								AAV1 (E15.5 placentas)
sample	Average Ct (EGFP)	SD (EGFP)	Average Ct (Ubb)	Ct SD (Ubb)	average copy number	SD (avg copy number)		sample	Average Ct (EGFP)	SD (EGFP)	Average Ct (Ubb)	Ct SD (Ubb)	average copy number	SD (avg copy number)		sample	Average Ct (EGFP)	SD (EGFP)	Average Ct (Ubb)	Ct SD (Ubb)	average copy number	SD (avg copy number)
PC (het)	24.22	0.01	19.65	0.05	1	0.03		PC (het)	24.44	0.18	19.69	0	1	0.13		PC (het)	24.22	0.01	19.65	0.05	1	0.03
NC (wt)	35.74	0.1	19.92	0.01	0.000410594	0		NC (wt)	35.18	0.34	19.95	0.02	0.000700173	0		NC (wt)	35.74	0.1	19.92	0.01	0	0
15P_61	35.68	0.63	19.9833	0.070946	0.000447239	0		15P_175	23.19	0.35	20.07	0.11136	3.09513	0.9		15P_54	30.2	0.11	20.06	0.04	0.02	0
15P_62	22.73	0.04	19.9433	0.0288675	3.44221	0.12		15P_176	21.72	0.09	20.11	0.08888	8.81524	0.8		15P_55	21.44	0.11	20.06	0.11	9.11	1.03
15P_63	22.82	0.07	20.4333	0.0251661	4.54202	0.24		15P_177	22.32	0.13	20.57	0.09539	8	0.95		15P_56	28.2	0.1	20	0.15	0.08	0.01
15P_64	21.89	0.08	20.12	0.0781025	6.9644	0.54		15P_178	21.86	0.21	19.93	0.03	7.06162	1.27		15P_57	24.54	0.12	19.99	0.09	1.01	0.11
15P_65	33.44	0.52	20.0467	0.0585947	0.00220756	0		15P_179	22.01	0.06	20.0967	0.04163	7.14369	0.55		15P_58	23.99	0.05	19.99	0.12	1.47	0.14
15P_66	22.21	0.06	19.9533	0.0776745	4.9703	0.34		15P_180	22.24	0.05	19.9967	0.03786	5.68307	0.43		15P_59	23.22	0.06	19.8	0.03	2.21	0.11
15P_67	21.96	0.1	19.87	0.03	5.57897	0.4		15P_181	23.75	0.03	20.15	0.04359	2.21914	0.06		15P_60	25.47	0.05	19.79	0.03	0.46	0.02
15P_68	35.28	0.67	20.03	0.02	0.000609536	0		15P_182	25.04	0.04	20.1333	0.06807	0.897093	0.04		PC (het)	24.38	0.13	19.7	0.08	1	0.11
PC (het)	24.38	0.13	19.7	0.08	1	0.11		15P_184	24.61	0.12	19.9733	0.00577	1.08172	0.1		NC (wt)	33.53	0.88	20.25	0.18	0	0
NC (wt)	34.1	0.88	20.15	0.04	0.00161976	0		15P_185	22.57	0.08	20.15	0.02646	5.02805	0.39		15P_74	24.41	0.26	20.76	0.29	2.03	0.63
15P_77	22.26	0.16	20.52	0.06	7.67411	0.98		15P_186	22.58	0.07	20.0233	0.00577	4.5736	0.23		15P_75	25.84	0.17	20.46	0.15	0.62	0.1
15P_78	23.26	0.18	20.56	0.07	3.94493	0.55		15P_187	20.64	0.31	20.01	0.09849	17.3878	4.11		15P_76	24.35	0.13	20.71	0.24	2.05	0.43
15P_79	21.38	0.08	19.79	0.04	8.51496	0.5		PC (het)	22.44	0.09	17.88	0.02	1	0.07		PC (het)	24.56	0.16	19.65	0.07	1	0.13
15P_80	25.05	0.14	20.61	0.02	1.18099	0.12		NC (wt)	33.89	0.43	18.63	0.04	0.000601145	0		NC (wt)	36.23	0.65	20.15	0.04	0	0
15P_81	24.58	0.1	20.15	0.05	1.18921	0.1		15P_280	20.34	0.07	18.48	0.05	6.49802	0.38		15P_127	22.77	0.08	19.9333	0.100665	4.21	0.39
15P_82	24.62	0.04	21.64	0.01	3.24901	0.1		15P_281	20.23	0.05	18.84	0.06	9.00047	0.5		15P_128	33.19	0.47	19.6967	0.119304	0	0
15P_83	25.32	0.16	19.89	0.19	0.594604	0.11		15P_282	19.94	0.25	18.5	0.08	8.69388	1.69		15P_129	21.08	0.07	20.1333	0.117189	15.6	1.55
15P_84	23.37	0.17	19.84	0.05	2.21914	0.29		15P_283	19.48	0.08	18.45	0.06	11.5514	0.77		15P_130	22.55	0.08	20.13	0.1253	5.62	0.6
15P_85	22.82	0.11	19.8	0.03	3.16017	0.26		15P_284	19.34	0.11	18.69	0.08	15.0324	1.51		15P_131	22.48	0.04	19.8633	0.106927	4.91	0.41
15P_86	22.75	0.17	19.84	0.05	3.41054	0.46		15P_285	20.42	0.08	18.59	0.05	6.63456	0.46		15P_132	23.52	0.16	20.0533	0.0986577	2.73	0.38
15P_87	22.86	0.09	19.73	0.17	2.92817	0.42		15P_286	19.56	0.09	18.55	0.09	11.7127	1.08						Average	3.25813
15P_88	32.7	0.14	20.67	0.09	0.00612956	0		15P_287	20.85	0.1	18.48	0.02	4.56305	0.34						Median	2.04
15P_89	26.12	0.11	20.58	0.03	0.550953	0.05		15P_288	20.61	0.04	18.64	0.06	6.02099	0.31
15P_90	23.03	0.06	20.49	0.05	4.40762	0.23		15P_289	19.6	0.05	18.59	0.03	11.7127	0.47
15P_91	27.03	0.18	20.4	0.09	0.258816	0.04		15P_290	21.21	0.22	18.54	0.1	3.70635	0.67
15P_92	23.82	0.02	20.53	0.02	2.62079	0.06		15P_291	20.49	0.04	18.68	0.06	6.72717	0.32
15P_93	27.63	0.1	20.5	0.05	0.183011	0.01		15P_292	23.05	0.25	18.6	0.02	1.07923	0.21
15P_94	23.77	0.06	19.68	0.06	1.50525	0.09		15P_293	19.14	0.32	18.61	0.09	16.3362	4.18
PC (het)	24.56	0.16	19.65	0.07	1	0.13		15P_294	19.31	0.11	18.53	0.11	13.737	1.57
NC (wt)	36.23	0.65	20.15	0.04	0.000434005	0		15P_295	22.39	0.17	18.68	0.07	1.8025	0.25
15P_120	22.98	0.1	20.15	0.0754983	4.22807	0.37		15P_296	20.43	0.09	18.7	0.08	7.11074	0.63
15P_121	24.89	0.06	20.16	0.07	1.13288	0.08		15P_297	18.4	0.03	18.71	0.11	29.2426	2.33
15P_122	29.24	0.37	19.9233	0.046188	0.0471478	0.01						Average	8.0716
15P_123	24.13	0.08	20.29	0.186815	2.09943	0.15						Median	6.8944
15P_133	22.57	0.11	20.02	0.0866025	5.1337	0.51
15P_134	24.39	0.19	20.2467	0.083865	1.70133	0.27
15P_135	25.92	0.16	19.8667	0.0776745	0.452712	0.06
15P_136	25.28	0.2	19.9633	0.0986577	0.754364	0.13
15P_137	24.68	0.18	20.27	0.15	1.41421	0.25
15P_138	24.24	0.08	19.7867	0.151438	1.37237	0.17
				Average	2.53988
				Median	1.90038
