## Additional file 9 for "Adeno-Associated Virus Co-Precipitation with Extracellular Vesicles for Genome Editing in Rodent Embryo": vector ITR quantificaton.xlsx

### Sheet: Ube3a-BioID2
Ube3a-BioID2 plasmid standards
standards	Molecules	log	Ct 1	Ct 2	Ct 3	Ct
dil 10^8 molecules	200000000	8.30103	11.75	11.77	11.58	11.7
dil 10^7 molecules	20000000	7.30103	13.66	13.92	13.68	13.7533
dil 10^6 molecules	2000000	6.30103	17.91	18.32	18.16	18.13
dil 10^5 molecules	200000	5.30103	21.35	21.02	20.44	20.9367
dil 10^4 molecules	20000	4.30103	23.61	23.76	23.88	23.75
dil 10^3 molecules	2000	3.30103	26.58	26.83	26.82	26.7433
Ube3a-BioID2
Dilution	Ct1	Ct2	Ct3	Average	Molecules (log)	Number	Counted from dilution
625 000 x	25.18	25.44	25.04	25.22	3.84012	6920.25	4.32516e+09
125 000 x	22.99	22.82	22.99	22.9333	4.58108	38113.5	4.76418e+09
25 000 x	20.78	20.67	20.87	20.7733	5.28099	190981	4.77454e+09
5 000 x	18.49	18.51	18.19	18.3967	6.05111	1.12489e+06	5.62446e+09
1000 x	16.08	16.12	16.47	16.2233	6.75534	5.69303e+06	5.69303e+09
						Average (GC/µl)	2.51814e+09
						SD (GC/µl)	2.66976e+08

### Sheet: Sox2-mStr
Plasmid Sox2-mStrawberry standards
standards	Molecules	log	Ct 1	Ct 2	Ct 3	Ct
dil 10^8 molecules	200000000	8.30103	16.53	16.77	16.75	16.6833
dil 10^7 molecules	20000000	7.30103	19.83	20.18	20	20.0033
dil 10^6 molecules	2000000	6.30103	21.93	22.11	21.96	22
dil 10^5 molecules	200000	5.30103	24.7	24.85	24.81	24.7867
dil 10^4 molecules	20000	4.30103	28.24	28.72	28.32	28.4267
dil 10^3 molecules	2000	3.30103	30.44	30.68	30.71	30.61
AAV-EV Sox2-mStrawberry
Dilution	Ct1	Ct2	Ct3	Average	Molecules (log)	Number	Counted from dilution
625 000 x	25.28	25.67	25.53	25.4933	5.17705	150332	9.39574e+10
125 000 x	23.03	23.44	23.33	23.2667	5.97482	943680	1.1796e+11
25 000 x	20.61	20.87	20.91	20.7967	6.85978	7.2407e+06	1.81017e+11
5 000 x	18.52	18.73	18.93	18.7267	7.60142	3.99414e+07	1.99707e+11
1000 x	16.23	16.45	16.56	16.4133	8.43025	2.69308e+08	2.69308e+11
						Average (GC/µl)	8.6195e+10
						SD (GC/µl)	3.1087e+10
AAV Sox2-mStrawberry
Dilution	Ct1	Ct2	Ct3	Average	Molecules (log)	Number	Counted from dilution
625 000 x	33.43	33.48	33.04	33.3167	2.37409	236.643	1.47902e+08
125 000 x	24.61	24.65	24.75	24.67	5.47204	296508	3.70635e+10
25 000 x	22.31	22.59	22.53	22.4767	6.25787	1.81079e+06	4.52697e+10
5 000 x	20.21	20.52	20.33	20.3533	7.01862	1.0438e+07	5.21902e+10
1000 x	17.99	18.11	18.18	18.0933	7.82834	6.73496e+07	6.73496e+10
						Average (GC/µl)	2.02021e+10
						SD (GC/µl)	1.12258e+10
AAV-EV Sox2-mStrawberry UCF standards
standards	Molecules	log	Ct 1	Ct 2	Ct 3	Ct
dil 10^8 molecules	200000000	8.30103	13.92	13.98	14.01	13.97
dil 10^7 molecules	20000000	7.30103	16.32	16.51	16.3	16.3767
dil 10^6 molecules	2000000	6.30103	20.12	20.03	19.83	19.9933
dil 10^5 molecules	200000	5.30103	22.99	22.99	22.49	22.8233
dil 10^4 molecules	20000	4.30103	26.52	26.22	26.1	26.28
dil 10^3 molecules	2000	3.30103	30.27	29.69	29.6	29.8533
AAV-EV Sox2-mStrawberry UCF
Dilution	Ct1	Ct2	Ct3	Average	Molecules (log)	Number	Counted from dilution
625 000 x	27.14	27.28	27.13	27.1833	4.03985	10961	6.8506e+09
125 000 x	24.93	24.97	24.87	24.9233	4.74636	55765.2	6.97065e+09
25 000 x	22.71	22.7	22.63	22.68	5.44767	280329	7.00822e+09
5 000 x	20.29	20.78	19.99	20.3533	6.17502	1.49632e+06	7.48159e+09
1000 x	17.92	17.94	17.81	17.89	6.9451	8.81261e+06	8.81261e+09
						Average (GC/µl)	3.71237e+09
						SD (GC/µl)	3.63231e+08

### Sheet: Lck loxP
AAV-EV Lck loxP plasmid standards
standards	Molecules	log	Ct 1	Ct 2	Ct 3	Ct
dil 10^8 molecules	200000000	8.30103	13.67	13.94	13.77	13.7933
dil 10^7 molecules	20000000	7.30103	16.53	16.78	16.75	16.6867
dil 10^6 molecules	2000000	6.30103	18.69	18.62	18.55	18.62
dil 10^5 molecules	200000	5.30103	21.78	21.77	21.84	21.7967
dil 10^4 molecules	20000	4.30103	25.59	24.99	25.19	25.2567
dil 10^3 molecules	2000	3.30103	28.67	28.35	28.49	28.5033
AAV-EV Lck loxP
Dilution	Ct1	Ct2	Ct3	Average	Molecules (log)	Number	Counted from dilution
625 000 x	25.14	25.32	25.16	25.2067	4.28705	19366.4	1.2104e+10
125 000 x	22.93	22.69	22.75	22.79	5.11275	129644	1.62055e+10
25 000 x	20.5	20.47	20.44	20.47	5.90543	804314	2.01079e+10
5 000 x	18.3	18.24	18.25	18.2633	6.65938	4.56434e+06	2.28217e+10
1000 x	15.89	15.8	15.82	15.8367	7.4885	3.07962e+07	3.07962e+10
						Average (GC/µl)	1.02035e+10
						SD (GC/µl)	3.16582e+09

### Sheet: CYP3A4-CES1
CYP3A4-CES1 plasmid standards
standards	Molecules	log	Ct 1	Ct 2	Ct 3	Ct
dil 10^8 molecules	200000000	8.30103	14.59	14.17	14.27	14.3433
dil 10^7 molecules	20000000	7.30103	18.04	17.78	18.03	17.95
dil 10^6 molecules	2000000	6.30103	21.54	20.89	21	21.1433
dil 10^5 molecules	200000	5.30103	23.94	23.52	23.51	23.6567
dil 10^4 molecules	20000	4.30103	27.47	26.84	26.71	27.0067
dil 10^3 molecules	2000	3.30103	31	30.47	30.7	30.7233
AAV-EV CYP3A4-CES1
Dilution	Ct1	Ct2	Ct3	Average	Molecules (log)	Number	Counted from dilution
625 000 x	25.46	25.56	25.54	25.52	4.84443	69891.8	4.36824e+10
125 000 x	23.53	22.9	23.08	23.17	5.58152	381522	4.76902e+10
25 000 x	20.97	20.64	20.75	20.7867	6.32907	2.13338e+06	5.33344e+10
5 000 x	18.56	18.52	18.19	18.4233	7.07034	1.17583e+07	5.87913e+10
1000 x	16.1	16.11	15.75	15.9867	7.83462	6.83312e+07	6.83312e+10
						Average (GC/µl)	2.7183e+10
						SD (GC/µl)	4.32655e+09

### Sheet: Lyve1_Alox5ap
Lyve1 and Alox5AP plasmid standards
standards	Molecules	log	Ct 1	Ct 2	Ct 3	Ct
dil 10^8 molecules	200000000	8.30103	14.59	14.17	14.27	14.3433
dil 10^7 molecules	20000000	7.30103	18.04	17.78	18.03	17.95
dil 10^6 molecules	2000000	6.30103	21.54	20.89	21	21.1433
dil 10^5 molecules	200000	5.30103	23.94	23.52	23.51	23.6567
dil 10^4 molecules	20000	4.30103	27.47	26.84	26.71	27.0067
dil 10^3 molecules	2000	3.30103	31	30.47	30.7	30.7233
AAV-EV Lyve1NCre-NGFP
Dilution	Ct1	Ct2	Ct3	Average	Molecules (log)	Number	Counted from dilution
625 000 x	25.31	24.96	25.33	25.2	4.9448	88063.6	5.50398e+10
125 000 x	22.13	22.59	22.73	22.4833	5.7969	626465	7.83081e+10
25 000 x	19.74	20.67	20.53	20.3133	6.47753	3.00284e+06	7.50709e+10
5 000 x	17.72	17.91	18.58	18.07	7.18117	1.51764e+07	7.58819e+10
1000 x	15.73	15.97	15.08	15.5933	7.95799	9.07802e+07	9.07802e+10
						Average (GC/µl)	3.75081e+10
						SD (GC/µl)	5.74086e+09
AAV-EV Alox5ap-CCre-CGFP
Dilution	Ct1	Ct2	Ct3	Average	Molecules (log)	Number	Counted from dilution
625 000 x	26.49	26.07	26.2	26.2533	4.61441	41153.9	2.57212e+10
125 000 x	23.81	23.95	23.86	23.8733	5.36091	229570	2.86962e+10
25 000 x	21.52	21.59	21.55	21.5533	6.0886	1.2263e+06	3.06576e+10
5 000 x	19.07	19.45	18.79	19.1033	6.85706	7.19542e+06	3.59771e+10
1000 x	16.98	16.61	16.77	16.7867	7.58369	3.83437e+07	3.83437e+10
						Average (GC/µl)	1.59396e+10
						SD (GC/µl)	2.32516e+09

### Sheet: Actn1 cKO
Actn1 cKO plasmid standards
standards	Molecules	log	Ct 1	Ct 2	Ct 3	Ct
dil 10^8 molecules	200000000	8.30103	13.4	13.2	13.32	13.3067
dil 10^7 molecules	20000000	7.30103	16.27	15.78	16.45	16.1667
dil 10^6 molecules	2000000	6.3
dil 10^5 molecules	200000	5.30103	21.73	21.44	21.73	21.6333
dil 10^4 molecules	20000	4.30103	24.67	24.61	25.34	24.8733
dil 10^3 molecules	2000	3.30103	28.3	27.96	28.57	28.2767
AAV-EV Actn1 cKO
Dilution	Ct1	Ct2	Ct3	Average	Molecules (log)	Number	Counted from dilution
625 000 x	23.56	23.61	23.42	23.53	4.79529	62415.7	3.90098e+10
125 000 x	21.28	21.29	21.1	21.2233	5.57513	375947	4.69934e+10
25 000 x	18.66	18.75	18.76	18.7233	6.42032	2.63221e+06	6.58053e+10
5 000 x	16.31	16.43	16.23	16.3233	7.23171	1.70493e+07	8.52466e+10
1000 x	13.95	13.79	13.77	13.8367	8.07239	1.18139e+08	1.18139e+11
						Average (GC/µl)	3.55194e+10
						SD (GC/µl)	1.42333e+10

### Sheet: Nes_Dpp4
AAV-EV Nes-rtTA3-DTR-IRES-iRFP670/Dpp4-rtTA3-DTR-H1-mKate2/cKcnma1-tdTomato plasmid standards
standards	Molecules	log	Ct 1	Ct 2	Ct 3	Ct
dil 10^8 molecules	200000000	8.30103	12.78	12.68	12.69	12.7167
dil 10^7 molecules	20000000	7.30103	15.6	15.28	15.49	15.4567
dil 10^6 molecules	2000000	6.30103	17.64	17.8	17.62	17.6867
dil 10^5 molecules	200000	5.30103	20.56	20.66	20.5	20.5733
dil 10^4 molecules	20000	4.30103	24.16	24.31	23.96	24.1433
dil 10^3 molecules	2000	3.30103	27.27	27.31	27.13	27.2367
AAV-EV Nes-rtTA3-DTR-IRES-iRFP670
Dilution	Ct1	Ct2	Ct3	Average	Molecules (log)	Number	Counted from dilution
625 000 x	25.55	25.31	25.17	25.3433	3.83368	6818.42	4.26151e+09
125 000 x	22.87	22.96	23.01	22.9467	4.65975	45682.5	5.71032e+09
25 000 x	20.69	20.54	20.59	20.6067	5.46629	292607	7.31518e+09
5 000 x	18.39	18.23	18.29	18.3033	6.26018	1.82046e+06	9.10232e+09
1000 x	15.85	15.88	15.88	15.87	7.09889	1.2557e+07	1.2557e+10
						Average (GC/µl)	3.89464e+09
						SD (GC/µl)	1.43957e+09
AAV-EV Dpp4-rtTA3-DTR-H1-mKate2
Dilution	Ct1	Ct2	Ct3	Average	Molecules (log)	Number	Counted from dilution
625 000 x	25.27	25.38	25.17	25.2733	3.85781	7207.94	4.50496e+09
125 000 x	22.86	22.88	22.82	22.8533	4.69192	49194.9	6.14936e+09
25 000 x	20.53	20.41	20.43	20.4567	5.51799	329599	8.23998e+09
5 000 x	18.25	18.07	18.05	18.1233	6.32222	2.10002e+06	1.05001e+10
1000 x	15.84	15.73	15.91	15.8267	7.11382	1.29964e+07	1.29964e+10
						Average (GC/µl)	4.23908e+09
						SD (GC/µl)	1.51276e+09

### Sheet: Batf3-iCre-eGFP
AAV-EV Batf3-iCre-eGFP standards
standards	Molecules	log	Ct 1	Ct 2	Ct 3	Ct
dil 10^8 molecules	200000000	8.30103	11.83	11.88	11.7	11.8033
dil 10^7 molecules	20000000	7.30103	15	14.85	14.63	14.8267
dil 10^6 molecules	2000000	6.3	17.46	17.08	17.07
dil 10^5 molecules	200000	5.30103	19.87	19.57	19.64	19.6933
dil 10^4 molecules	20000	4.30103	23.63	23.16	22.92	23.2367
dil 10^3 molecules	2000	3.30103	26.29	26.6	26.44	26.4433
AAV-EV Batf3-iCre-eGFP
Dilution	Ct1	Ct2	Ct3	Average	Molecules (log)	Number	Counted from dilution
625 000 x	24.32	24.2	24.56	24.36	3.90687	8070.02	5.04377e+09
125 000 x	22.58	22.66	22.83	22.69	4.4876	30732.9	3.84161e+09
25 000 x	19.2	19.06	19.15	19.1367	5.72324	528742	1.32186e+10
5 000 x	16.68	16.72	16.83	16.7433	6.55551	3.5934e+06	1.7967e+10
1000 x	14.42	14.56	14.21	14.3967	7.37154	2.35255e+07	2.35255e+10
						Average (GC/µl)	6.35964e+09
						SD (GC/µl)	3.75692e+09

### Sheet: Umod C127R_YRdel_Muc1-MUC1
AAV-EV Umod standards
standards scAAV	Molecules	log	Ct 1	Ct 2	Ct 3	Ct
dil 10^8 molecules	200000000	8.30103	13.59	13.44	13.49	13.5067
dil 10^7 molecules	20000000	7.30103	15.85	15.61	15.92	15.7933
dil 10^6 molecules	2000000	6.3	19.62	19.66	19.5	19.5933
dil 10^5 molecules	200000	5.30103	22.48	22.37	22.39	22.4133
dil 10^4 molecules	20000	4.30103	25.93	25.86	25.89	25.8933
dil 10^3 molecules	2000	3.30103	29.37	29.09	29.24	29.2333
Umod C127R HDR
Dilution	Ct1	Ct2	Ct3	Average	Molecules (log)	Number	Counted from dilution
500 000 x	23.95	24.11	24.16	24.0733	4.861	72611	3.63055e+09
10 000 x	22.32	21.66	22.22	22.0667	5.48944	308632	3.08632e+09
2 500 x	19.54	19.6	19.92	19.6867	6.2348	1.71711e+06	4.29277e+09
500 x	17.4	17.34	17.22	17.32	6.97598	9.46192e+06	4.73096e+09
100 x	15.61	14.62	14.77	15	7.70255	5.04134e+07	5.04134e+09
						Average (GC/µl)	2.07819e+09
						SD (GC/µl)	3.57312e+08
Umod C127R HDR
Dilution	Ct1	Ct2	Ct3	Average	Molecules (log)	Number	Counted from dilution
625 000 x	24.14	23.98	23.94	24.02	4.87771	75458	4.71612e+10
125 000 x	21.8	21.98	21.78	21.8533	5.55625	359958	4.49947e+10
25 000 x	19.48	19.47	19.35	19.4333	6.31414	2.06127e+06	5.15318e+10
5 000 x	17.28	17.3	17.12	17.2333	7.00312	1.00721e+07	5.03606e+10
1000 x	14.82	14.7	15.04	14.8533	7.74848	5.60375e+07	5.60375e+10
						Average (GC/µl)	2.50086e+10
						SD (GC/µl)	1.89786e+09
Muc1-MUC1_wt
Dilution	Ct1	Ct2	Ct3	Average	Molecules (log)	Number	Counted from dilution
625 000 x	25.07	24.85	25.33	25.0833	4.5447	35050.6	2.19066e+10
125 000 x	22.9	23.23	22.78	22.97	5.20654	160894	2.01117e+10
25 000 x	20.46	20.7	20.49	20.55	5.96442	921347	2.30337e+10
5 000 x	18.21	18.11	18.08	18.1333	6.72126	5.26337e+06	2.63168e+10
1000 x	16.09	15.81	15.69	15.8633	7.43217	2.70503e+07	2.70503e+10
						Average (GC/µl)	1.18419e+10
						SD (GC/µl)	1.31542e+09
Muc1-MUC1_fs
Dilution	Ct1	Ct2	Ct3	Average	Molecules (log)	Number	Counted from dilution
625 000 x	24.32	24.46	24.59	24.4567	4.74095	55074.7	3.44217e+10
125 000 x	21.91	21.98	22.18	22.0233	5.50301	318428	3.98035e+10
25 000 x	19.66	19.64	19.62	19.64	6.24941	1.77588e+06	4.43969e+10
5 000 x	17.07	17.16	17.4	17.21	7.01043	1.0243e+07	5.12152e+10
1000 x	15.04	14.91	14.94	14.9633	7.71403	5.17642e+07	5.17642e+10
						Average (GC/µl)	2.21601e+10
						SD (GC/µl)	3.32671e+09

### Sheet: PB vectors
EGFP transposon/Hypertransponase plasmid standards
standards	Molecules	log	Ct 1	Ct 2	Ct 3	Ct
dil 10^8 molecules	200000000	8.30103	11.83	11.88	11.7	11.8033
dil 10^7 molecules	20000000	7.30103	15	14.85	14.63	14.8267
dil 10^6 molecules	2000000	6.30103	17.46	17.08	17.07	17.2033
dil 10^5 molecules	200000	5.30103	19.87	19.57	19.64	19.6933
dil 10^4 molecules	20000	4.30103	23.63	23.16	22.92	23.2367
dil 10^3 molecules	2000	3.30103	26.29	26.6	26.44	26.4433
AAV-EV EGFP transposon
Dilution	Ct1	Ct2	Ct3	Average	Molecules (log)	Number	Counted from dilution
625 000 x	14.6	14.62	14.32	14.5133	7.31139	2.04829e+07	2.04829e+10
125 000 x	16.97	16.7	16.72	16.7967	6.5195	3.30752e+06	1.65376e+10
25 000 x	19.1	18.89	18.89	18.96	5.76923	587802	1.4695e+10
5 000 x	21.32	21.69	21.52	21.51	4.88486	76711.1	9.58889e+09
1000 x	23.77	23.78	23.81	23.7867	4.09528	12453.2	7.78325e+09
						Average (GC/µl)	6.90877e+09
						SD (GC/µl)	2.31182e+09
AAV-EV Hypertransposase
Dilution	Ct1	Ct2	Ct3	Average	Molecules (log)	Number	Counted from dilution
625 000 x	16.1	16.1	16.42	16.2067	6.72412	5.29812e+06	5.29812e+09
125 000 x	18.33	18.7	18.52	18.5167	5.92298	837499	4.1875e+09
25 000 x	20.88	21.02	20.72	20.8733	5.10566	127545	3.18862e+09
5 000 x	23.28	23.55	23.33	23.3867	4.23401	17139.8	2.14248e+09
1000 x	25.81	25.88	25.83	25.84	3.38316	2416.34	1.51022e+09
						Average (GC/µl)	1.63269e+09
						SD (GC/µl)	6.82999e+08
AAV EGFP transposon
Dilution	Ct1	Ct2	Ct3	Average	Molecules (log)	Number	Counted from dilution
625 000 x	17.01	17.06	16.95	17.0067	6.44667	2.79687e+06	2.79687e+09
125 000 x	19.18	19.18	19.15	19.17	5.6964	497050	2.48525e+09
25 000 x	21.35	21.52	21.71	21.5267	4.87908	75696.9	1.89242e+09
5 000 x	24.09	23.73	24.09	23.97	4.0317	10757.2	1.34465e+09
1000 x	26.67	26.76	26.96	26.7967	3.05137	1125.58	7.03485e+08
						Average (GC/µl)	9.22267e+08
						SD (GC/µl)	3.78921e+08
AAV Hypertransposase
Dilution	Ct1	Ct2	Ct3	Average	Molecules (log)	Number	Counted from dilution
625 000 x	17.78	17.81	17.7	17.7633	6.18425	1.52845e+06	1.52845e+09
125 000 x	19.93	19.93	20.02	19.96	5.42242	264495	1.32248e+09
25 000 x	22.32	22.47	22.42	22.4033	4.57504	37587.1	9.39677e+08
5 000 x	24.98	24.93	24.76	24.89	3.71263	5159.78	6.44972e+08
1000 x	27.25	27.54	27.49	27.4267	2.83288	680.585	4.25366e+08
						Average (GC/µl)	4.86094e+08
						SD (GC/µl)	2.0485e+08
EGFP transposon/Hypertransponase plasmid standards (high dose treatment)
standards	Molecules	log	Ct 1	Ct 2	Ct 3	Ct
dil 10^8 molecules	200000000	8.30103	13.67	13.94	13.77	13.7933
dil 10^7 molecules	20000000	7.30103	16.53	16.78	16.75	16.6867
dil 10^6 molecules	2000000	6.30103	18.69	18.62	18.55	18.62
dil 10^5 molecules	200000	5.30103	21.78	21.77	21.84	21.7967
dil 10^4 molecules	20000	4.30103	25.59	24.99	25.19	25.2567
dil 10^3 molecules	2000	3.30103	28.67	28.35	28.49	28.5033
AAV-EV EGFP transposon
Dilution	Ct1	Ct2	Ct3	Average	Molecules (log)	Number	Counted from dilution
625 000 x	23.88	23.81	23.74	23.81	4.76425	58109.6	3.63185e+10
125 000 x	21.46	21.48	21.38	21.44	5.57401	374978	4.68722e+10
25 000 x	19.16	19.16	19.08	19.1333	6.36212	2.3021e+06	5.75526e+10
5 000 x	16.76	16.82	16.58	16.72	7.18669	1.53705e+07	7.68526e+10
1000 x	14.37	14.47	14.42	14.42	7.97253	9.38706e+07	9.38706e+10
						Average (GC/µl)	3.11467e+10
						SD (GC/µl)	1.03539e+10
AAV-EV Hypertransposase
Dilution	Ct1	Ct2	Ct3	Average	Molecules (log)	Number	Counted from dilution
625 000 x	26.13	25.82	25.88	25.9433	4.03535	10848	6.78003e+09
125 000 x	23.52	23.56	23.44	23.5067	4.86789	73771.3	9.22142e+09
25 000 x	21.4	21.14	21.16	21.2333	5.64462	441182	1.10295e+10
5 000 x	18.84	18.61	18.62	18.69	6.5136	3.26286e+06	1.63143e+10
1000 x	16.24	16.25	16.2	16.23	7.35411	2.25999e+07	2.25999e+10
						Average (GC/µl)	6.59452e+09
						SD (GC/µl)	2.82677e+09
